# TGF-β and BMP subfamily pathways in zebrafish spermatogonial niche: A83-01 and DMH1 inhibitor effects in spermatogonial self-renewal and differentiation

**DOI:** 10.1101/2022.10.21.513182

**Authors:** Daniel Fernandes da Costa, Juliana Morena Bonita Ricci, Maira da Silva Rodrigues, Marcos Antônio de Oliveira, Lucas Benites Doretto, Rafael Henrique Nóbrega

**Affiliations:** Reproductive and Molecular Biology Group, Department of Structural and Functional Biology, Institute of Biosciences, São Paulo State University (UNESP), 18618-970, Botucatu, São Paulo, Brazil; South Bohemian Research Center of Aquaculture and Biodiversity of Hydrocenoses, Research Institute of Fish Culture and Hydrobiology, Faculty of Fisheries and Protection of Waters, University of South Bohemia in Ceske Budejovice, 389 25 Vodňany, Czech Republic

**Keywords:** TGF-β, BMP, A83-01, DMH1, spermatogonia, self-renewal, differentiation

## Abstract

This study unravels the roles of TGF-β (Transforming growth factor-β) superfamily signaling pathway in the zebrafish spermatogonial activity (self-renewal *vs*. differentiation) by combining *ex vivo* and specific pathway inhibitors approaches. The TGF-β superfamily signaling pathway is subdivided into TGF-β and Bone morphogenetic proteins (BMP) subfamilies, and is ubiquitous among metazoans, regulating several biological processes, including spermatogenesis. In this study, we evaluated the function of the TGF-β and BMP subfamily pathways in the zebrafish spermatogonial niche using A83-01 and DMH1 inhibitors, respectively. Our results showed that A83-01 potentiated the follicle-stimulating hormone (Fsh) effects on zebrafish spermatogenesis, reducing type A undifferentiated spermatogonia and increasing differentiated spermatogonia (type Adiff and type B spermatogonia) after 7 days of culture. In agreement with histomorphometrical data, the mRNA levels of *dazl* (marker of spermatogonial differentiation) and pro-differentiation growth factors, such as *igf3* and *insl3,* were significantly augmented following A83-01. For the BMP signaling pathway, exposure to DMH1 inhibitor showed opposite effects as compared to TGF-β superfamily signaling pathway inhibitor. Histomorphometrical analysis demonstrated an accumulation of type A undifferentiated spermatogonia, while the frequency of differentiated spermatogonia was significantly reduced following co-treatment of DMH1 with Fsh after 7 days of culture. To support this data, expression analysis revealed that BMP signaling pathway inhibitor also decreased the testicular mRNA levels of *dazl, igf3* and *insl3* when compared to control incubation (Fsh). In conclusion, our study demonstrated that TGF-β and BMP subfamily pathways exert a role in zebrafish spermatogonial niche with antagonistic functions for the spermatogonia fate. The TGF-β subfamily pathway is involved with spermatogonial self-renewal and inhibition of differentiation, whereas the BMP subfamily pathway promotes spermatogonial differentiation. These findings are not only relevant to understanding stem cell biology, but may also be useful in several in vitro assays, promoting control of self-renewal and differentiation by potentially directing these processes.
