## Supplementary material for "TGF-β and BMP subfamily pathways in zebrafish spermatogonial niche: A83-01 and DMH1 inhibitor effects in spermatogonial self-renewal and differentiation": Table 01

### Sheet: Planilha1
Target name testis	Primers sequence (5’ - 3’)		Access (NCBI)
b-actin	AGACATCAGGGAGTGATGGT	FW	BC045846
	CAATACCGTGTCAATGGGG	RV
pou5f3	GAGAGATGTAGTGCGTGTAT	FW	BC049295.1
	GCTCGTAATACTGTGCTTCA	RV
nanog	TGTCCTACAACAAGACTGAGCC	FW	BC162315.1
	CAGGAATCTGGCGTGTGGG	RV
dazl	AGTGCAGACTTTGCTAACCCTTATGTA	FW	BC076423.1
	GTCCACTGCTCCAAGTTGCTCT	RV
amh	CTCTGACCTTGATGAGCCTCATTT	FW	NM_001007779.1
	TGCAAAAGTTCTTAAGGGACATCC	RV
igf3	TGTGCGGAGACAGAGGCTTT	FW	HQ241070.1
	CGCCGCACTTTCTTGGATT	RV
insl3	TCGCATCGTGTGGGAGTTT	FW	NM_001115053.2
	TGCACAACGAGGTCTCTATCCA	RV
smad2	TCTAACTCCACCTGCCCAGA	FW	BC044338.1
	CCGCTTGAACCACTAGCAGA	RV
smad3a	TATTCCCATGCTCTAATCAG	FW	NM_131571.2
	CAGTTCAGCGTTCCTCTATT	RV
smad3b	ATGGGAAGGCAAAACAGCCT	FW	NM_175083.2
	GCTCCATGAGTGTCACCGTT	RV
smad1	GTCACATCGGAAAAGGAGTC	FW	NM_131356.2
	CGGCTCTGGACAAAGATACT	RV
smad8	TGACGGCTCCACAAAGAGAC	FW	NM_001328499.1
	CCACTAAGATGCTTCGGGCA	RV
id1	ATGAAAGTTGTGGGACCTACC	FW	NM_131245.2
	AAGCTCTGATCGGAGAGGCA	RV
